# A global resource for genomic predictions of antimicrobial resistance and surveillance of *Salmonella* Typhi at Pathogenwatch

**DOI:** 10.1101/2020.07.03.186692

**Authors:** Silvia Argimón, Corin A. Yeats, Richard J. Goater, Khalil Abudahab, Benjamin Taylor, Anthony Underwood, Leonor Sánchez-Busó, Vanessa K. Wong, Zoe A. Dyson, Satheesh Nair, Se Eun Park, Florian Marks, Andrew J. Page, Jacqueline A. Keane, Stephen Baker, Kathryn E. Holt, Gordon Dougan, David M. Aanensen

## Abstract

**Background:** Microbial whole-genome sequencing (WGS) is now increasingly used to inform public health investigations of infectious disease. This approach has transformed our understanding of the global population structure of *Salmonella enterica* serovar Typhi (*S.* Typhi), the causative agent of typhoid fever. WGS has been particularly informative for understanding the global spread of multi-drug resistant (MDR) typhoid. As WGS capacity becomes more decentralised, there is a growing opportunity for collaboration and sharing of surveillance data within and between countries to inform disease control policies. This requires freely available, community driven tools that reduce the barriers to access genomic data for public health surveillance and that deliver genomic data on a global scale.

**Methods:** Here we present the Pathogenwatch (https://pathogen.watch/styphi) scheme for *S.* Typhi, a web application enabling the rapid identification of genomic markers of antimicrobial resistance (AMR) and contextualization with public genomic data to identify high-risk clones at a population level. Data are delivered in single genome reports or in collections of genomes combined with geographic and other data using trees, maps and tables.

**Results:** We show that the clustering of *S.* Typhi genomes in Pathogenwatch is comparable to established bioinformatics methods, and that genomic predictions of AMR are largely concordant with phenotypic drug susceptibility data. We demonstrate the public health utility of Pathogenwatch with examples selected from over 4,300 public genomes available in the application.

**Conclusions:** Pathogenwatch democratises genomic epidemiology of *S.* Typhi by providing an intuitive entry point for the analysis of WGS and linked epidemiological data, enabling international public health monitoring of the emergence and spread of high risk clones.
