## Additional File 3 Supplementary Tables S4-S6 for "A global resource for genomic predictions of antimicrobial resistance and surveillance of *Salmonella* Typhi at Pathogenwatch"

### Sheet: Supplementary Table S4
NAME	DATE	COUNTRY	ACCURACY	STRAIN	SOURCE	ACCESSION	STUDY ACCESSION	SANGER LANE	PMID	LATITUDE	LONGITUDE
7468_7_85_Tan_Zan_IB5374_2010	2010	Tanzania	1	IB5374	Blood	ERR108684	ERP001718	7468_7#85	25961941	-6.36903	34.8888
8447_8_27_FijMDUST99_2008	2008	Fiji	1	MDUST99	Unknown	ERR204270	ERP001718	8447_8#27	25961941	-17.7134	178.065
8447_8_32_FijMDUST104_2008	2008	Fiji	1	MDUST104	Unknown	ERR204275	ERP001718	8447_8#32	25961941	-17.7134	178.065
8490_5_24_FijMDUST24_2011	2011	Fiji	1	MDUST24	Unknown	ERR213242	ERP001718	8490_5#24	25961941	-17.7134	178.065
8490_6_44_FijMDUST44_1996	1996	Fiji	1	MDUST44	Blood	ERR213262	ERP001718	8490_6#44	25961941	-17.7134	178.065
8490_6_43_FijMDUST43_1996	1996	Fiji	1	MDUST43	Blood	ERR213261	ERP001718	8490_6#43	25961941	-17.7134	178.065
8490_6_50_FijMDUST50_1996	1996	Fiji	1	MDUST50	Stool	ERR213268	ERP001718	8490_6#50	25961941	-17.7134	178.065
8490_6_53_FijMDUST53_1995	1995	Fiji	1	MDUST53	Stool	ERR213271	ERP001718	8490_6#53	25961941	-17.7134	178.065
8490_6_62_FijMDUST62_1994	1994	Fiji	1	MDUST62	Blood	ERR213280	ERP001718	8490_6#62	25961941	-17.7134	178.065
8490_6_66_FijMDUST66_1994	1994	Fiji	1	MDUST66	Stool	ERR213284	ERP001718	8490_6#66	25961941	-17.7134	178.065
8525_3_41_KenKe462_2008	2008	Kenya	1	Ke462	Blood	ERR212647	ERP001718	8525_3#41	25961941	-0.023559	37.9062
8616_4_42_IndBCR89_2010	2010	India	1	BCR89	Blood	ERR420418	ERP001718	8616_4#42	25961941	20.5937	78.9629
8616_4_52_IndBCR232_2011	2011	India	1	BCR232	Blood	ERR420428	ERP001718	8616_4#52	25961941	20.5937	78.9629
9475_4_56_IndE1240_2004	2004	India	1	E1240	Unknown	ERR279352	ERP001718	9475_4#56	25961941	20.5937	78.9629
9475_4_57_IndE1303_2004	2004	India	1	E1303	Unknown	ERR279353	ERP001718	9475_4#57	25961941	20.5937	78.9629
9475_6_57_Mal1012752_2011	2011	Malawi	1	1012752	Blood	ERR279154	ERP001718	9475_6#57	25961941	-13.2543	34.3015
9475_6_72_MalA55865_2009	2009	Malawi	1	A55865	Blood	ERR279169	ERP001718	9475_6#72	25961941	-13.2543	34.3015
9953_5_19_IndoA286_2010	2010	Indonesia	1	A286	Blood	ERR326615	ERP001718	9953_5#19	25961941	-0.789275	113.921
9953_5_20_IndoA287_2008	2008	Indonesia	1	A287	Blood	ERR326616	ERP001718	9953_5#20	25961941	-0.789275	113.921
9953_5_27_IndoA347_2007	2007	Indonesia	1	A347	Blood	ERR326623	ERP001718	9953_5#27	25961941	-0.789275	113.921
9953_5_33_IndoA356_2010	2010	Indonesia	1	A356	Blood	ERR326629	ERP001718	9953_5#33	25961941	-0.789275	113.921
9953_5_44_IndoA373_2008	2008	Indonesia	1	A373	Blood	ERR326640	ERP001718	9953_5#44	25961941	-0.789275	113.921
9953_5_45_IndoA374_2008	2008	Indonesia	1	A374	Blood	ERR326641	ERP001718	9953_5#45	25961941	-0.789275	113.921
9953_5_69_LaoLNT1365_2010	2010	Laos	1	LNT1365	Blood	ERR326665	ERP001718	9953_5#69	25961941	19.8563	102.495
9953_5_75_LaoLNT1497_2010	2010	Laos	1	LNT1497	Blood	ERR326671	ERP001718	9953_5#75	25961941	19.8563	102.495
9953_5_88_LaoLNT662_2008	2008	Laos	1	LNT662	Blood	ERR326684	ERP001718	9953_5#88	25961941	19.8563	102.495
10060_5_15_IndoA155_2006	2006	Indonesia	1	A155	Blood	ERR331218	ERP001718	10060_5#15	25961941	-0.789275	113.921
10060_5_18_IndoA160_2006	2006	Indonesia	1	A160	Blood	ERR331221	ERP001718	10060_5#18	25961941	-0.789275	113.921
10060_5_22_IndoA174_2011	2011	Indonesia	1	A174	Blood	ERR331225	ERP001718	10060_5#22	25961941	-0.789275	113.921
10060_5_34_IndoA244_2011	2011	Indonesia	1	A244	Blood	ERR331237	ERP001718	10060_5#34	25961941	-0.789275	113.921
10060_5_42_IndoA253_2009	2009	Indonesia	1	A253	Blood	ERR331245	ERP001718	10060_5#42	25961941	-0.789275	113.921
10060_5_89_Ban1404_2011	2011	Bangladesh	1	1404	Blood	ERR331292	ERP001718	10060_5#89	25961941	23.685	90.3563
10060_6_17_LaoSV552_2010	2010	Laos	1	SV552	Blood	ERR331314	ERP001718	10060_6#17	25961941	19.8563	102.495
10060_6_16_LaoSV547_2010	2010	Laos	1	SV547	Blood	ERR331313	ERP001718	10060_6#16	25961941	19.8563	102.495
10060_6_23_LaoUI11955_2008	2008	Laos	1	UI11955	Blood	ERR331320	ERP001718	10060_6#23	25961941	19.8563	102.495
10060_6_30_LaoUI14598_2009	2009	Laos	1	UI14598	Blood	ERR331327	ERP001718	10060_6#30	25961941	19.8563	102.495
10060_6_42_LaoUI3608_2003	2003	Laos	1	UI3608	Blood	ERR331339	ERP001718	10060_6#42	25961941	19.8563	102.495
10060_6_52_LaoUI4940_2004	2004	Laos	1	UI4940	Blood	ERR331349	ERP001718	10060_6#52	25961941	19.8563	102.495
10060_6_57_LaoUI5312_2004	2004	Laos	1	UI5312	Blood	ERR331354	ERP001718	10060_6#57	25961941	19.8563	102.495
10060_6_69_Tan60434_2006	2006	Tanzania	1	60434	Blood	ERR331366	ERP001718	10060_6#69	25961941	-6.36903	34.8888
10071_3_15_BanTY138_2012	2012	Bangladesh	1	TY138	Blood	ERR337991	ERP001718	10071_3#15	25961941	23.685	90.3563
10071_3_32_Safr206926_2007	2007	South Africa	1	206926	Blood	ERR338008	ERP001718	10071_3#32	25961941	-30.5595	22.9375
10071_3_34_Safr241451_2008	2008	South Africa	1	241451	Blood	ERR338010	ERP001718	10071_3#34	25961941	-30.5595	22.9375
10071_3_43_Safr1650362_2005	2005	South Africa	1	1650362	Blood	ERR338019	ERP001718	10071_3#43	25961941	-30.5595	22.9375
10071_3_59_Safr627334_2012	2012	South Africa	1	627334	Blood	ERR338035	ERP001718	10071_3#59	25961941	-30.5595	22.9375
10071_3_60_Safr648212_2012	2012	South Africa	1	648212	Blood	ERR338036	ERP001718	10071_3#60	25961941	-30.5595	22.9375
10071_3_64_Safr316083_2009	2009	South Africa	1	316083	Blood	ERR338040	ERP001718	10071_3#64	25961941	-30.5595	22.9375
10071_3_68_Safr400746_2009	2009	South Africa	1	400746	Blood	ERR338044	ERP001718	10071_3#68	25961941	-30.5595	22.9375
10071_3_73_Safr671076_2012	2012	South Africa	1	671076	Blood	ERR338049	ERP001718	10071_3#73	25961941	-30.5595	22.9375
10071_3_74_IndoA102_2005	2005	Indonesia	1	A102	Blood	ERR338050	ERP001718	10071_3#74	25961941	-0.789275	113.921
10071_3_76_IndoA109_2004	2004	Indonesia	1	A109	Blood	ERR338052	ERP001718	10071_3#76	25961941	-0.789275	113.921
10071_3_86_IndoA128_2008	2008	Indonesia	1	A128	Blood	ERR338062	ERP001718	10071_3#86	25961941	-0.789275	113.921
10071_8_13_Sam0013_2012	2012	Samoa	1	Gen-0013	Unknown	ERR338082	ERP001718	10071_8#13	25961941	-13.759	-172.105
10071_8_19_Sam0019_2012	2012	Samoa	1	Gen-0019	Unknown	ERR338088	ERP001718	10071_8#19	25961941	-13.759	-172.105
10209_5_36_LaoUI2001_2002	2002	Laos	1	UI2001	Blood	ERR340792	ERP001718	10209_5#36	25961941	19.8563	102.495
10349_1_3_Meast022464_2002	2002	Western Asia		ERL022464	Blood	ERR343251	ERP001718	10349_1#3	25961941
10349_1_2_Meast022463_2002	2002	Western Asia		ERL022463	Stool	ERR343250	ERP001718	10349_1#2	25961941
10349_1_9_Ton032200_2003	2003	Tonga	1	ERL032200	Blood	ERR343257	ERP001718	10349_1#9	25961941	-21.179	-175.198
10349_1_18_Sam042857_2004	2004	Samoa	1	ERL042857	Blood	ERR343266	ERP001718	10349_1#18	25961941	-13.759	-172.105
10492_1_5_SamMDUST123_2010	2010	Samoa	1	MDUST123	Blood	ERR352258	ERP001718	10492_1#5	25961941	-13.759	-172.105
10492_1_9_TonMDUST135_2011	2011	Tonga	1	MDUST135	Blood	ERR352262	ERP001718	10492_1#9	25961941	-21.179	-175.198
10492_1_14_IndMDUST149_2012	2012	India	1	MDUST149	Blood	ERR352267	ERP001718	10492_1#14	25961941	20.5937	78.9629
10492_1_49_IndoMDUST257_2010	2010	Indonesia	1	MDUST257	Blood	ERR352302	ERP001718	10492_1#49	25961941	-0.789275	113.921
10492_1_57_IndoMDUST295_2010	2010	Indonesia	1	MDUST295	Blood	ERR352310	ERP001718	10492_1#57	25961941	-0.789275	113.921
10493_1_28_UnkMDUST177_2011	2011	Unknown		MDUST177	Urine	ERR352453	ERP001718	10493_1#28	25961941
10493_1_29_IndMDUST179_2011	2011	India	1	MDUST179	Blood	ERR352454	ERP001718	10493_1#29	25961941	20.5937	78.9629
10493_1_37_BanMDUST205_2010	2010	Bangladesh	1	MDUST205	Blood	ERR352462	ERP001718	10493_1#37	25961941	23.685	90.3563
10493_1_42_IndoMDUST222_2011	2011	Indonesia	1	MDUST222	Blood	ERR352467	ERP001718	10493_1#42	25961941	-0.789275	113.921
10493_1_51_PNGMDUST276_1994	1994	Papua New Guinea	1	MDUST276	Stool	ERR352476	ERP001718	10493_1#51	25961941	-6.31499	143.956
10493_1_48_IndoMDUST250_2010	2010	Indonesia	1	MDUST250	Blood	ERR352473	ERP001718	10493_1#48	25961941	-0.789275	113.921
10493_1_76_FijMDUST351_1985	1985	Fiji	1	MDUST351	Stool	ERR352501	ERP001718	10493_1#76	25961941	-17.7134	178.065
10541_2_1_PNGMDUST107_2007	2007	Papua New Guinea	1	MDUST107	Blood	ERR352941	ERP001718	10541_2#1	25961941	-6.31499	143.956
10541_2_4_BurMDUST138_2012	2012	Myanmar	1	MDUST138	Stool	ERR357441	ERP001718	10541_2#4	25961941	21.914	95.9562
10541_2_6_IndMDUST160_2012	2012	India	1	MDUST160	Stool	ERR357443	ERP001718	10541_2#6	25961941	20.5937	78.9629
10541_2_48_FijMDUST334_1984	1984	Fiji	1	MDUST334	Blood	ERR357473	ERP001718	10541_2#48	25961941	-17.7134	178.065
10561_2_77_Viect1-19_1993	1993	Vietnam	1	ct1-19	Blood	ERR357652	ERP001718	10561_2#77	25961941	14.0583	108.277
10562_2_2_SudMDUST112_2008	2008	Sudan	1	MDUST112	Urine	ERR357757	ERP001718	10562_2#2	25961941	12.8628	30.2176
10562_2_1_EgyMDUST110_2007	2007	Egypt	1	MDUST110	Blood	ERR357756	ERP001718	10562_2#1	25961941	26.8206	30.8025
10562_2_20_IndoMDUST192_2011	2011	Indonesia	1	MDUST192	Blood	ERR357775	ERP001718	10562_2#20	25961941	-0.789275	113.921
10562_2_72_IndoMDUST384_2011	2011	Indonesia	1	MDUST384	Stool	ERR357827	ERP001718	10562_2#72	25961941	-0.789275	113.921
10592_2_1_Pak820_2003	2003	Pakistan	1	820	Blood	ERR360449	ERP001718	10592_2#1	25961941	30.3753	69.3451
10592_2_18_Pak6289_2003	2003	Pakistan	1	6289	Blood	ERR360466	ERP001718	10592_2#18	25961941	30.3753	69.3451
10592_2_19_Pak2064_2003	2003	Pakistan	1	2064	Blood	ERR360467	ERP001718	10592_2#19	25961941	30.3753	69.3451
10592_2_27_Pak21669_2003	2003	Pakistan	1	21669	Blood	ERR360475	ERP001718	10592_2#27	25961941	30.3753	69.3451
10592_2_31_Pak3164_2003	2003	Pakistan	1	3164	Blood	ERR360479	ERP001718	10592_2#31	25961941	30.3753	69.3451
10592_2_34_Pak7415_2003	2003	Pakistan	1	7415	Blood	ERR360482	ERP001718	10592_2#34	25961941	30.3753	69.3451
10592_2_36_Alg09-6318_2009	2009	Algeria	1	1613886	Unknown	ERR360484	ERP001718	10592_2#36	25961941	28.0339	1.65963
10592_2_38_PerE98-8119_1998	1998	Peru	1	E98-8119	Unknown	ERR360486	ERP001718	10592_2#38	25961941	-9.18997	-75.0152
10592_2_41_SenE98-2107_1998	1998	Senegal	1	E98-2107	Unknown	ERR360489	ERP001718	10592_2#41	25961941	14.4974	-14.4524
10592_2_44_AlgE00-1382_2000	2000	Algeria	1	E00-1382	Unknown	ERR360492	ERP001718	10592_2#44	25961941	28.0339	1.65963
10592_2_47_Gui09-4821_2009	2009	Guinea	1	1067119	Unknown	ERR360495	ERP001718	10592_2#47	25961941	9.94559	-9.69665
10592_2_57_CamerE01-1747_2001	2001	Cameroon	1	E01-1747	Unknown	ERR360505	ERP001718	10592_2#57	25961941	7.36972	12.3547
10592_2_73_SriLanE01-8716_2001	2001	Sri Lanka	1	E01-8716	Unknown	ERR360521	ERP001718	10592_2#73	25961941	7.87305	80.7718
10593_2_2_Mex72-1258_1972	1972	Mexico	1	72-1258	Unknown	ERR360615	ERP001718	10593_2#2	25961941	23.6345	-102.553
10593_2_14_Alg05-8683_2005	2005	Algeria	1	05-8683	Unknown	ERR360627	ERP001718	10593_2#14	25961941	28.0339	1.65963
10593_2_16_Tun69-61_1961	1961	Tunisia	1	69-61	Unknown	ERR360629	ERP001718	10593_2#16	25961941	33.8869	9.5375
10593_2_30_BenE02-1739_2002	2002	Benin	1	E02-1739	Unknown	ERR360643	ERP001718	10593_2#30	25961941	9.30769	2.31583
10593_2_31_Camer12-58_1958	1958	Cameroon	1	12-58	Unknown	ERR360644	ERP001718	10593_2#31	25961941	7.36972	12.3547
10593_2_43_MorE00-7878_2000	2000	Morocco	1	E00-7878	Unknown	ERR360656	ERP001718	10593_2#43	25961941	31.7917	-7.09262
10593_2_44_CamerE98-8120_1998	1998	Cameroon	1	E98-8120	Unknown	ERR360657	ERP001718	10593_2#44	25961941	7.36972	12.3547
10593_2_42_CamerIPCA_2000	2000	Cameroon	1	IPCA	Unknown	ERR360655	ERP001718	10593_2#42	25961941	7.36972	12.3547
10593_2_45_MorE00-7463_2000	2000	Morocco	1	E00-7463	Unknown	ERR360658	ERP001718	10593_2#45	25961941	31.7917	-7.09262
10593_2_50_CamerIPCT_2007	2007	Cameroon	1	IPCT	Unknown	ERR360663	ERP001718	10593_2#50	25961941	7.36972	12.3547
10593_2_54_TunE99-5920_1999	1999	Tunisia	1	E99-5920	Unknown	ERR360667	ERP001718	10593_2#54	25961941	33.8869	9.5375
10593_2_55_AlgE99-8067_1999	1999	Algeria	1	E99-8067	Unknown	ERR360668	ERP001718	10593_2#55	25961941	28.0339	1.65963
10593_2_63_Alg09-6677_2009	2009	Algeria	1	09-6677	Unknown	ERR360676	ERP001718	10593_2#63	25961941	28.0339	1.65963
10593_2_65_CAR07-977_2007	2007	Central African Republic	1	07-977	Unknown	ERR360678	ERP001718	10593_2#65	25961941	6.61111	20.9394
10593_2_76_CamerIPCS_2006	2006	Cameroon	1	IPCS	Unknown	ERR360689	ERP001718	10593_2#76	25961941	7.36972	12.3547
10593_2_79_TogE01-7101_2001	2001	Togo	1	E01-7101	Unknown	ERR360692	ERP001718	10593_2#79	25961941	8.61954	0.824782
10593_2_82_AngE01-5741_2001	2001	Angola	1	E01-5741	Unknown	ERR360695	ERP001718	10593_2#82	25961941	-11.2027	17.8739
10593_2_83_IndoE00-6172_2000	2000	Indonesia	1	E00-6172	Blood	ERR360696	ERP001718	10593_2#83	25961941	-0.789275	113.921
10607_2_12_Mal1007000_2010	2010	Malawi	1	1007000	Blood	ERR360804	ERP001718	10607_2#12	25961941	-13.2543	34.3015
10607_2_22_MalA59204_2010	2010	Malawi	1	A59204	Blood	ERR360814	ERP001718	10607_2#22	25961941	-13.2543	34.3015
CR0063_2007	2007	Malaysia	1	CR0063_2007		GCA_000282855.1	ERP001718		25961941	4.21048	101.976
10541_1_57_ArgST1134_01_2001	2001	Argentina	1	ST1134/01	Stool	ERR353330	ERP001718	10541_1#57	25961941	-38.4161	-63.6167
10541_1_64_ArgST1921/06_2006	2006	Argentina	1	ST1921/06		ERR353335	ERP001718	10541_1#64	25961941	-38.4161	-63.6167
10540_1_2_Con3592_3_2011	2011	Democratic Republic of Congo	1	3592/3	Blood	ERR352599	ERP001718	10540_1#2	25961941	-4.03833	21.7587
10209_5_32_LaoUI1954-2_3_2002	2002	Laos	1	UI1954-2/3	Blood	ERR340788	ERP001718	10209_5#32	25961941	19.8563	102.495

### Sheet: Supplementary Table S5
NAME	DATE	COUNTRY	ACCURACY	STRAIN	SOURCE	ACCESSION	STUDY ACCESSION	SANGER LANE	PMID	LATITUDE	LONGITUDE
7468_7_49_Tan_Zan_IB5335_2009	2009	Tanzania	1	IB5335	Blood	ERR108648	ERP001718	7468_7#49	25961941	-6.36903	34.8888
7468_7_61_Tan_Zan_IB5348_2009	2009	Tanzania	1	IB5348	Blood	ERR108660	ERP001718	7468_7#61	25961941	-6.36903	34.8888
7468_7_57_Tan_Zan_IB5343_2009	2009	Tanzania	1	IB5343	Blood	ERR108656	ERP001718	7468_7#57	25961941	-6.36903	34.8888
7468_7_59_Tan_Zan_IB5345_2009	2009	Tanzania	1	IB5345	Blood	ERR108658	ERP001718	7468_7#59	25961941	-6.36903	34.8888
7468_7_60_Tan_Zan_IB5347_2009	2009	Tanzania	1	IB5347	Blood	ERR108659	ERP001718	7468_7#60	25961941	-6.36903	34.8888
7468_7_65_Tan_Zan_IB5352_2010	2010	Tanzania	1	IB5352	Blood	ERR108664	ERP001718	7468_7#65	25961941	-6.36903	34.8888
7468_7_77_Tan_Zan_IB5366_2009	2009	Tanzania	1	IB5366	Blood	ERR108676	ERP001718	7468_7#77	25961941	-6.36903	34.8888
7468_7_80_Tan_Zan_IB5369_2009	2009	Tanzania	1	IB5369	Blood	ERR108679	ERP001718	7468_7#80	25961941	-6.36903	34.8888
7468_7_94_Tan_Zan_IB5384_2009	2009	Tanzania	1	IB5384	Blood	ERR108693	ERP001718	7468_7#94	25961941	-6.36903	34.8888
7468_7_95_Tan_Zan_IB5385_2010	2010	Tanzania	1	IB5385	Blood	ERR108694	ERP001718	7468_7#95	25961941	-6.36903	34.8888
8525_3_30_KenKe451_2008	2008	Kenya	1	Ke451	Blood	ERR212636	ERP001718	8525_3#30	25961941	-0.023559	37.9062
8525_2_54_KenKe378_2008	2008	Kenya	1	Ke378	Blood	ERR212564	ERP001718	8525_2#54	25961941	-0.023559	37.9062
8525_3_32_KenKe45_2008	2008	Kenya	1	Ke453	Blood	ERR212638	ERP001718	8525_3#32	25961941	-0.023559	37.9062
8525_3_34_KenKe455_2008	2008	Kenya	1	Ke455	Blood	ERR212640	ERP001718	8525_3#34	25961941	-0.023559	37.9062
8525_3_40_KenKe461_2008	2008	Kenya	1	Ke461	Blood	ERR212646	ERP001718	8525_3#40	25961941	-0.023559	37.9062
8525_3_37_KenKe458_2008	2008	Kenya	1	Ke458	Blood	ERR212643	ERP001718	8525_3#37	25961941	-0.023559	37.9062
8525_3_33_KenKe454_2008	2008	Kenya	1	Ke454	Blood	ERR212639	ERP001718	8525_3#33	25961941	-0.023559	37.9062
8525_3_42_KenKe463_2008	2008	Kenya	1	Ke463	Blood	ERR212648	ERP001718	8525_3#42	25961941	-0.023559	37.9062
8525_3_45_KenKe466_2008	2008	Kenya	1	Ke466	Blood	ERR212651	ERP001718	8525_3#45	25961941	-0.023559	37.9062
8525_3_46_KenKe467_2008	2008	Kenya	1	Ke467	Blood	ERR212652	ERP001718	8525_3#46	25961941	-0.023559	37.9062
8525_3_51_KenKe472_2008	2008	Kenya	1	Ke472	Blood	ERR212657	ERP001718	8525_3#51	25961941	-0.023559	37.9062
8525_3_47_KenKe468_2008	2008	Kenya	1	Ke468	Blood	ERR212653	ERP001718	8525_3#47	25961941	-0.023559	37.9062
8525_3_49_KenKe470_2008	2008	Kenya	1	Ke470	Blood	ERR212655	ERP001718	8525_3#49	25961941	-0.023559	37.9062
8525_3_53_KenKe474_2008	2008	Kenya	1	Ke474	Blood	ERR212659	ERP001718	8525_3#53	25961941	-0.023559	37.9062
8525_3_48_KenKe469_2008	2008	Kenya	1	Ke469	Blood	ERR212654	ERP001718	8525_3#48	25961941	-0.023559	37.9062
8525_3_54_KenKe475_2008	2008	Kenya	1	Ke475	Blood	ERR212660	ERP001718	8525_3#54	25961941	-0.023559	37.9062
8525_3_55_KenKe476_2008	2008	Kenya	1	Ke476	Blood	ERR212661	ERP001718	8525_3#55	25961941	-0.023559	37.9062
8525_3_59_KenKe480_2008	2008	Kenya	1	Ke480	Blood	ERR212665	ERP001718	8525_3#59	25961941	-0.023559	37.9062
8525_3_56_KenKe477_2008	2008	Kenya	1	Ke477	Blood	ERR212662	ERP001718	8525_3#56	25961941	-0.023559	37.9062
8525_3_58_KenKe479_2008	2008	Kenya	1	Ke479	Blood	ERR212664	ERP001718	8525_3#58	25961941	-0.023559	37.9062
8525_3_61_KenKe482_2008	2008	Kenya	1	Ke482	Blood	ERR212667	ERP001718	8525_3#61	25961941	-0.023559	37.9062
8525_3_60_KenKe481_2008	2008	Kenya	1	Ke481	Blood	ERR212666	ERP001718	8525_3#60	25961941	-0.023559	37.9062
8615_4_29_KenKe062_2004	2004	Kenya	1	Ke062	Blood	ERR217406	ERP001718	8615_4#29	25961941	-0.023559	37.9062
9475_6_3_Mal1019695_2011	2011	Malawi	1	1019695	Blood	ERR279100	ERP001718	9475_6#3	25961941	-13.2543	34.3015
9475_6_2_Mal1014063_2011	2011	Malawi	1	1014063	Blood	ERR279099	ERP001718	9475_6#2	25961941	-13.2543	34.3015
9475_6_4_Mal1019515_2011	2011	Malawi	1	1019515	Blood	ERR279101	ERP001718	9475_6#4	25961941	-13.2543	34.3015
9475_6_5_Mal1021678_2011	2011	Malawi	1	1021678	Blood	ERR279102	ERP001718	9475_6#5	25961941	-13.2543	34.3015
9475_6_8_Mal1030208_2012	2012	Malawi	1	1030208	Blood	ERR279105	ERP001718	9475_6#8	25961941	-13.2543	34.3015
9475_6_9_Mal1008634_2011	2011	Malawi	1	1008634	Blood	ERR279106	ERP001718	9475_6#9	25961941	-13.2543	34.3015
9475_6_6_Mal1025912_2011	2011	Malawi	1	1025912	Blood	ERR279103	ERP001718	9475_6#6	25961941	-13.2543	34.3015
9475_6_12_Mal1021106_2011	2011	Malawi	1	1021106	Blood	ERR279109	ERP001718	9475_6#12	25961941	-13.2543	34.3015
9475_6_17_Mal1007914_2011	2011	Malawi	1	1007914	Blood	ERR279114	ERP001718	9475_6#17	25961941	-13.2543	34.3015
9475_6_16_Mal1031809_2012	2012	Malawi	1	1031809	Blood	ERR279113	ERP001718	9475_6#16	25961941	-13.2543	34.3015
9475_6_24_Mal1031785_2012	2012	Malawi	1	1031785	Blood	ERR279121	ERP001718	9475_6#24	25961941	-13.2543	34.3015
9475_6_21_Mal1023407_2011	2011	Malawi	1	1023407	Blood	ERR279118	ERP001718	9475_6#21	25961941	-13.2543	34.3015
9475_6_19_Mal1016889_2011	2011	Malawi	1	1016889	Blood	ERR279116	ERP001718	9475_6#19	25961941	-13.2543	34.3015
9475_6_25_Mal1007917_2011	2011	Malawi	1	1007917	Blood	ERR279122	ERP001718	9475_6#25	25961941	-13.2543	34.3015
9475_6_26_Mal1012911_2011	2011	Malawi	1	1012911	Blood	ERR279123	ERP001718	9475_6#26	25961941	-13.2543	34.3015
9475_6_28_Mal1020791_2011	2011	Malawi	1	1020791	Blood	ERR279125	ERP001718	9475_6#28	25961941	-13.2543	34.3015
9475_6_27_Mal1016653_2011	2011	Malawi	1	1016653	Blood	ERR279124	ERP001718	9475_6#27	25961941	-13.2543	34.3015
9475_6_31_Mal1022553_2011	2011	Malawi	1	1022553	Blood	ERR279128	ERP001718	9475_6#31	25961941	-13.2543	34.3015
9475_6_32_Mal1030630_2012	2012	Malawi	1	1030630	Blood	ERR279129	ERP001718	9475_6#32	25961941	-13.2543	34.3015
9475_6_33_Mal1014451_2011	2011	Malawi	1	1014451	Blood	ERR279130	ERP001718	9475_6#33	25961941	-13.2543	34.3015
9475_6_36_Mal1021854_2011	2011	Malawi	1	1021854	Blood	ERR279133	ERP001718	9475_6#36	25961941	-13.2543	34.3015
9475_6_34_Mal1018211_2011	2011	Malawi	1	1018211	Blood	ERR279131	ERP001718	9475_6#34	25961941	-13.2543	34.3015
9475_6_35_Mal1016605_2011	2011	Malawi	1	1016605	Blood	ERR279132	ERP001718	9475_6#35	25961941	-13.2543	34.3015
9475_6_39_Mal1032927_2012	2012	Malawi	1	1032927	Blood	ERR279136	ERP001718	9475_6#39	25961941	-13.2543	34.3015
9475_6_41_Mal1014383_2011	2011	Malawi	1	1014383	Blood	ERR279138	ERP001718	9475_6#41	25961941	-13.2543	34.3015
9475_6_45_Mal1021624_2011	2011	Malawi	1	1021624	Blood	ERR279142	ERP001718	9475_6#45	25961941	-13.2543	34.3015
9475_6_47_Mal1032463_2012	2012	Malawi	1	1032463	Blood	ERR279144	ERP001718	9475_6#47	25961941	-13.2543	34.3015
9475_6_50_Mal1017137_2011	2011	Malawi	1	1017137	Blood	ERR279147	ERP001718	9475_6#50	25961941	-13.2543	34.3015
9475_6_51_Mal1019839_2011	2011	Malawi	1	1019839	Blood	ERR279148	ERP001718	9475_6#51	25961941	-13.2543	34.3015
9475_6_52_Mal1022401_2011	2011	Malawi	1	1022401	Blood	ERR279149	ERP001718	9475_6#52	25961941	-13.2543	34.3015
9475_6_53_Mal1020976_2011	2011	Malawi	1	1020976	Blood	ERR279150	ERP001718	9475_6#53	25961941	-13.2543	34.3015
9475_6_54_Mal1023999_2011	2011	Malawi	1	1023999	Blood	ERR279151	ERP001718	9475_6#54	25961941	-13.2543	34.3015
9475_6_55_Mal1032281_2012	2012	Malawi	1	1032281	Blood	ERR279152	ERP001718	9475_6#55	25961941	-13.2543	34.3015
9475_6_59_Mal1019833_2011	2011	Malawi	1	1019833	Blood	ERR279156	ERP001718	9475_6#59	25961941	-13.2543	34.3015
9475_6_58_Mal1020366_2011	2011	Malawi	1	1020366	Blood	ERR279155	ERP001718	9475_6#58	25961941	-13.2543	34.3015
9475_6_65_Mal1012727_2011	2011	Malawi	1	1012727	Blood	ERR279162	ERP001718	9475_6#65	25961941	-13.2543	34.3015
9475_6_62_Mal1028143_2012	2012	Malawi	1	1028143	Blood	ERR279159	ERP001718	9475_6#62	25961941	-13.2543	34.3015
9475_6_66_Mal1020059_2011	2011	Malawi	1	1020059	Blood	ERR279163	ERP001718	9475_6#66	25961941	-13.2543	34.3015
9475_6_63_Mal1032249_2012	2012	Malawi	1	1032249	Blood	ERR279160	ERP001718	9475_6#63	25961941	-13.2543	34.3015
9475_6_61_Mal1029975_2012	2012	Malawi	1	1029975	Blood	ERR279158	ERP001718	9475_6#61	25961941	-13.2543	34.3015
9475_6_67_Mal1019806_2011	2011	Malawi	1	1019806	Blood	ERR279164	ERP001718	9475_6#67	25961941	-13.2543	34.3015
9475_6_68_Mal1018617_2011	2011	Malawi	1	1018617	Blood	ERR279165	ERP001718	9475_6#68	25961941	-13.2543	34.3015
9475_6_69_Mal1029451_2012	2012	Malawi	1	1029451	Blood	ERR279166	ERP001718	9475_6#69	25961941	-13.2543	34.3015
9475_6_71_Mal1032168_2012	2012	Malawi	1	1032168	Blood	ERR279168	ERP001718	9475_6#71	25961941	-13.2543	34.3015
9475_6_73_Mal1014152_2011	2011	Malawi	1	1014152	Blood	ERR279170	ERP001718	9475_6#73	25961941	-13.2543	34.3015
9475_6_76_Mal1021788_2011	2011	Malawi	1	1021788	Blood	ERR279173	ERP001718	9475_6#76	25961941	-13.2543	34.3015
9475_6_77_Mal1028963_2012	2012	Malawi	1	1028963	Blood	ERR279174	ERP001718	9475_6#77	25961941	-13.2543	34.3015
9475_6_78_Mal1026460_2012	2012	Malawi	1	1026460	Blood	ERR279175	ERP001718	9475_6#78	25961941	-13.2543	34.3015
9475_6_79_Mal1031581_2012	2012	Malawi	1	1031581	Blood	ERR279176	ERP001718	9475_6#79	25961941	-13.2543	34.3015
10060_6_71_Tan129-0242-M_2008	2008	Tanzania	1	129-0242-M	Blood	ERR331368	ERP001718	10060_6#71	25961941	-6.36903	34.8888
10060_6_72_Tan129-0289-M_2008	2008	Tanzania	1	129-0289-M	Blood	ERR331369	ERP001718	10060_6#72	25961941	-6.36903	34.8888
10060_6_75_Tan129-0327-M_2008	2008	Tanzania	1	129-0327-M	Blood	ERR331372	ERP001718	10060_6#75	25961941	-6.36903	34.8888
10060_6_78_Tan129-0339-M_2008	2008	Tanzania	1	129-0339-M	Blood	ERR331375	ERP001718	10060_6#78	25961941	-6.36903	34.8888
10060_6_80_Tan129-0257-M_2008	2008	Tanzania	1	129-0257-M	Blood	ERR331377	ERP001718	10060_6#80	25961941	-6.36903	34.8888
10060_6_79_Tan129-0303-M_2008	2008	Tanzania	1	129-0303-M	Blood	ERR331376	ERP001718	10060_6#79	25961941	-6.36903	34.8888
10060_6_81_Tan129-0230-K_2008	2008	Tanzania	1	129-0230-K	Blood	ERR331378	ERP001718	10060_6#81	25961941	-6.36903	34.8888
10060_6_77_Tan129-0268-M_2008	2008	Tanzania	1	129-0268-M	Blood	ERR331374	ERP001718	10060_6#77	25961941	-6.36903	34.8888
10060_6_82_Tan129-0254-M_2008	2008	Tanzania	1	129-0254-M	Blood	ERR331379	ERP001718	10060_6#82	25961941	-6.36903	34.8888
10060_6_83_Tan129-0238-M_2008	2008	Tanzania	1	129-0238-M	Blood	ERR331380	ERP001718	10060_6#83	25961941	-6.36903	34.8888
10071_3_26_Safr1647901_2005	2005	South Africa	1	1647901	Blood	ERR338002	ERP001718	10071_3#26	25961941	-30.5595	22.9375
10071_3_47_Safr493790_2010	2010	South Africa	1	493790	Blood	ERR338023	ERP001718	10071_3#47	25961941	-30.5595	22.9375
10071_3_58_Safr583236_2011	2011	South Africa	1	583236	Blood	ERR338034	ERP001718	10071_3#58	25961941	-30.5595	22.9375
10071_3_60_Safr648212_2012	2012	South Africa	1	648212	Blood	ERR338036	ERP001718	10071_3#60	25961941	-30.5595	22.9375
10071_8_62_Ken0515_2007	2007	Kenya	1	2010K-0515	Blood	ERR338131	ERP001718	10071_8#62	25961941	-0.023559	37.9062
10071_8_63_Ken0552_2008	2008	Kenya	1	2010K-0552	Blood	ERR338132	ERP001718	10071_8#63	25961941	-0.023559	37.9062
10071_8_68_Ken0512_2007	2007	Kenya	1	2010K-0512	Blood	ERR338137	ERP001718	10071_8#68	25961941	-0.023559	37.9062
10071_8_67_Ken0533_2008	2008	Kenya	1	2010K-0533	Blood	ERR338136	ERP001718	10071_8#67	25961941	-0.023559	37.9062
10071_8_64_Ken0527_2007	2007	Kenya	1	2010K-0527	Blood	ERR338133	ERP001718	10071_8#64	25961941	-0.023559	37.9062
10071_8_70_Ken0553_2008	2008	Kenya	1	2010K-0553	Blood	ERR338139	ERP001718	10071_8#70	25961941	-0.023559	37.9062
10071_8_76_Ken0522_2007	2007	Kenya	1	2010K-0522	Blood	ERR338145	ERP001718	10071_8#76	25961941	-0.023559	37.9062
10071_8_74_Ken0539_2008	2008	Kenya	1	2010K-0539	Blood	ERR338143	ERP001718	10071_8#74	25961941	-0.023559	37.9062
10071_8_71_Ken0550_2009	2009	Kenya	1	2010K-0550	Blood	ERR338140	ERP001718	10071_8#71	25961941	-0.023559	37.9062
10071_8_72_Ken0511_2007	2007	Kenya	1	2010K-0511	Blood	ERR338141	ERP001718	10071_8#72	25961941	-0.023559	37.9062
10071_8_78_Ken0548_2008	2008	Kenya	1	2010K-0548	Blood	ERR338147	ERP001718	10071_8#78	25961941	-0.023559	37.9062
10071_8_79_Ken0509_2007	2007	Kenya	1	2010K-0509	Blood	ERR338148	ERP001718	10071_8#79	25961941	-0.023559	37.9062
10071_8_83_Ken0508_2007	2007	Kenya	1	2010K-0508	Blood	ERR338152	ERP001718	10071_8#83	25961941	-0.023559	37.9062
10071_8_88_Ken0524_2007	2007	Kenya	1	2010K-0524	Blood	ERR338157	ERP001718	10071_8#88	25961941	-0.023559	37.9062
10071_8_82_Ken0554_2008	2008	Kenya	1	2010K-0554	Blood	ERR338151	ERP001718	10071_8#82	25961941	-0.023559	37.9062
10071_8_90_Ken0544_2009	2009	Kenya	1	2010K-0544	Blood	ERR338159	ERP001718	10071_8#90	25961941	-0.023559	37.9062
10071_8_91_Ken0545_2008	2008	Kenya	1	2010K-0545	Blood	ERR338160	ERP001718	10071_8#91	25961941	-0.023559	37.9062
10071_8_94_Ken0534_2008	2008	Kenya	1	2010K-0534	Blood	ERR338163	ERP001718	10071_8#94	25961941	-0.023559	37.9062
10071_8_95_Ken0514_2007	2007	Kenya	1	2010K-0514	Blood	ERR338164	ERP001718	10071_8#95	25961941	-0.023559	37.9062
10493_1_17_AfricaMDUST152_2012	2012	Africa	9	MDUST152	Blood	ERR352442	ERP001718	10493_1#17	25961941	-8.78319	34.5085
10607_2_1_Mal1035759_2012	2012	Malawi	1	1035759	Blood	ERR360793	ERP001718	10607_2#1	25961941	-13.2543	34.3015
10607_2_2_MalBKQ4CF_2013	2013	Malawi	1	BKQ4CF	Blood	ERR360794	ERP001718	10607_2#2	25961941	-13.2543	34.3015
10607_2_7_MalBKQ22S_2012	2012	Malawi	1	BKQ22S	Blood	ERR360799	ERP001718	10607_2#7	25961941	-13.2543	34.3015
10607_2_9_Mal1006099_2010	2010	Malawi	1	1006099	Blood	ERR360801	ERP001718	10607_2#9	25961941	-13.2543	34.3015
10607_2_6_Mal1003108_2010	2010	Malawi	1	1003108	Blood	ERR360798	ERP001718	10607_2#6	25961941	-13.2543	34.3015
10607_2_10_Mal1003117_2010	2010	Malawi	1	1003117	Blood	ERR360802	ERP001718	10607_2#10	25961941	-13.2543	34.3015
10607_2_5_Mal1005624_2010	2010	Malawi	1	1005624	Blood	ERR360797	ERP001718	10607_2#5	25961941	-13.2543	34.3015
10607_2_13_MalBHA1P5_2012	2012	Malawi	1	BHA1P5	Blood	ERR360805	ERP001718	10607_2#13	25961941	-13.2543	34.3015
10607_2_14_MalBKQ2KZ_2012	2012	Malawi	1	BKQ2KZ	Blood	ERR360806	ERP001718	10607_2#14	25961941	-13.2543	34.3015
10607_2_19_MalBHA2HH_2012	2012	Malawi	1	BHA2HH	Blood	ERR360811	ERP001718	10607_2#19	25961941	-13.2543	34.3015
10607_2_18_MalBKQ2H5_2012	2012	Malawi	1	BKQ2H5	Blood	ERR360810	ERP001718	10607_2#18	25961941	-13.2543	34.3015
10607_2_15_MalBKQ4SJ_2013	2013	Malawi	1	BKQ4SJ	Blood	ERR360807	ERP001718	10607_2#15	25961941	-13.2543	34.3015
10607_2_23_MalBHA2QL_2013	2013	Malawi	1	BHA2QL	Blood	ERR360815	ERP001718	10607_2#23	25961941	-13.2543	34.3015
10607_2_17_MalBKQ4NZ_2013	2013	Malawi	1	BKQ4NZ	Blood	ERR360809	ERP001718	10607_2#17	25961941	-13.2543	34.3015
10607_2_24_MalBKQ4H1_2013	2013	Malawi	1	BKQ4H1	Blood	ERR360816	ERP001718	10607_2#24	25961941	-13.2543	34.3015
10607_2_25_Mal1038377_2012	2012	Malawi	1	1038377	Blood	ERR360817	ERP001718	10607_2#25	25961941	-13.2543	34.3015
10607_2_26_Mal1037921_2012	2012	Malawi	1	1037921	Blood	ERR360818	ERP001718	10607_2#26	25961941	-13.2543	34.3015
10607_2_27_MalBKQ4E3_2013	2013	Malawi	1	BKQ4E3	Blood	ERR360819	ERP001718	10607_2#27	25961941	-13.2543	34.3015
10607_2_35_MalBKQ4JU_2013	2013	Malawi	1	BKQ4JU	Blood	ERR360827	ERP001718	10607_2#35	25961941	-13.2543	34.3015
10607_2_36_Mal1036491_2012	2012	Malawi	1	1036491	Blood	ERR360828	ERP001718	10607_2#36	25961941	-13.2543	34.3015
10607_2_37_Mal1036143_2012	2012	Malawi	1	1036143	Blood	ERR360829	ERP001718	10607_2#37	25961941	-13.2543	34.3015
10607_2_38_MalBKQ4D9_2013	2013	Malawi	1	BKQ4D9	Blood	ERR360830	ERP001718	10607_2#38	25961941	-13.2543	34.3015

### Sheet: Supplementary Table S6
NAME	DATE	COUNTRY	ACCURACY	STRAIN	SOURCE	ACCESSION	STUDY ACCESSION	SANGER LANE	PMID	LATITUDE	LONGITUDE
9870_8_17_Cam010587_2009	2009	Cambodia	1	2005-010587	Blood	ERR319418	ERP001718	9870_8#17	25961941	12.5657	104.991
9870_8_61_Cam1325_2011	2011	Cambodia	1	BC2011-1325	Blood	ERR319462	ERP001718	9870_8#61	25961941	12.5657	104.991
10060_6_6_LaoSV108_2008	2008	Laos	1	SV108	Blood	ERR331303	ERP001718	10060_6#6	25961941	19.8563	102.495
10060_6_8_LaoSV171_2009	2009	Laos	1	SV171	Blood	ERR331305	ERP001718	10060_6#8	25961941	19.8563	102.495
10060_6_7_LaoSV170_2009	2009	Laos	1	SV170	Blood	ERR331304	ERP001718	10060_6#7	25961941	19.8563	102.495
10060_6_9_LaoSV179_2009	2009	Laos	1	SV179	Blood	ERR331306	ERP001718	10060_6#9	25961941	19.8563	102.495
10060_6_11_LaoSV211_2009	2009	Laos	1	SV211	Blood	ERR331308	ERP001718	10060_6#11	25961941	19.8563	102.495
10060_6_14_LaoSV431_2009	2009	Laos	1	SV431	Blood	ERR331311	ERP001718	10060_6#14	25961941	19.8563	102.495
10060_6_24_LaoUI12162_2008	2008	Laos	1	UI12162	Blood	ERR331321	ERP001718	10060_6#24	25961941	19.8563	102.495
10060_6_26_LaoUI13599_2009	2009	Laos	1	UI13599	Blood	ERR331323	ERP001718	10060_6#26	25961941	19.8563	102.495
10060_6_27_LaoUI13797_2009	2009	Laos	1	UI13797	Blood	ERR331324	ERP001718	10060_6#27	25961941	19.8563	102.495
10060_6_35_LaoUI17614_2010	2010	Laos	1	UI17614	Blood	ERR331332	ERP001718	10060_6#35	25961941	19.8563	102.495
10060_6_44_LaoUI3753_2003	2003	Laos	1	UI3753	Blood	ERR331341	ERP001718	10060_6#44	25961941	19.8563	102.495
10060_6_57_LaoUI5312_2004	2004	Laos	1	UI5312	Blood	ERR331354	ERP001718	10060_6#57	25961941	19.8563	102.495
10060_6_56_LaoUI5275_2004	2004	Laos	1	UI5275	Blood	ERR331353	ERP001718	10060_6#56	25961941	19.8563	102.495
10060_6_67_LaoXK1684_2010	2010	Laos	1	XK1684	Blood	ERR331364	ERP001718	10060_6#67	25961941	19.8563	102.495
10060_6_66_LaoXK1682_2010	2010	Laos	1	XK1682	Blood	ERR331363	ERP001718	10060_6#66	25961941	19.8563	102.495
10209_5_9_Cam007073_2007	2007	Cambodia	1	2007-007073	Blood	ERR340765	ERP001718	10209_5#9	25961941	12.5657	104.991
10209_5_13_Cam100239_2007	2007	Cambodia	1	2001-100239	Blood	ERR340769	ERP001718	10209_5#13	25961941	12.5657	104.991
10209_5_29_LaoUI1203_2001	2001	Laos	1	UI1203	Blood	ERR340785	ERP001718	10209_5#29	25961941	19.8563	102.495
10209_5_30_LaoUI1236_2001	2001	Laos	1	UI1236	Blood	ERR340786	ERP001718	10209_5#30	25961941	19.8563	102.495
10209_5_37_LaoUI2006_2002	2002	Laos	1	UI2006	Blood	ERR340793	ERP001718	10209_5#37	25961941	19.8563	102.495
10209_5_45_LaoUI2351_2002	2002	Laos	1	UI2351	Blood	ERR340801	ERP001718	10209_5#45	25961941	19.8563	102.495
10209_5_49_LaoUI2679_2002	2002	Laos	1	UI2679	Blood	ERR340805	ERP001718	10209_5#49	25961941	19.8563	102.495
10209_5_57_LaoUI3260_2003	2003	Laos	1	UI3260	Blood	ERR340811	ERP001718	10209_5#57	25961941	19.8563	102.495
10396_8_20_LaoUI3257_2003	2003	Laos	1	UI 3257	Blood	ERR352253	ERP001718	10396_8#20	25961941	19.8563	102.495
10425_1_40_Viect1-7_1993	1993	Vietnam	1	ct1-7	Blood	ERR349370	ERP001718	10425_1#40	25961941	14.0583	108.277
10425_1_67_Viety2-91_1994	1994	Vietnam	1	ty2-91	Blood	ERR349397	ERP001718	10425_1#67	25961941	14.0583	108.277
10425_1_70_Viety2-32_1993	1993	Vietnam	1	ty2-32	Blood	ERR349400	ERP001718	10425_1#70	25961941	14.0583	108.277
10425_1_81_Viety2-98_1994	1994	Vietnam	1	ty2-98	Blood	ERR349411	ERP001718	10425_1#81	25961941	14.0583	108.277
10425_1_85_Viety2-99_1994	1994	Vietnam	1	ty2-99	Blood	ERR349415	ERP001718	10425_1#85	25961941	14.0583	108.277
10425_1_93_Viety2-86_1994	1994	Vietnam	1	ty2-86	Blood	ERR349423	ERP001718	10425_1#93	25961941	14.0583	108.277
10425_1_96_Viety2-75_1994	1994	Vietnam	1	ty2-75	Blood	ERR349426	ERP001718	10425_1#96	25961941	14.0583	108.277
10426_1_54_Vieas257_1999	1999	Vietnam	1	as257	Blood	ERR349575	ERP001718	10426_1#54	25961941	14.0583	108.277
10492_1_32_IndMDUST217_2011	2011	India	1	MDUST217	Blood	ERR352285	ERP001718	10492_1#32	25961941	20.5937	78.9629
10493_1_44_VieMDUST235_2010	2010	Vietnam	1	MDUST235	Stool	ERR352469	ERP001718	10493_1#44	25961941	14.0583	108.277
10540_1_77_Viety3-213_1997	1997	Vietnam	1	ty3-213	Blood	ERR352687	ERP001718	10540_1#77	25961941	14.0583	108.277
10540_1_83_Viety3-199_1997	1997	Vietnam	1	ty3-199	Blood	ERR352699	ERP001718	10540_1#83	25961941	14.0583	108.277
10561_2_73_Viedtc5_1994	1994	Vietnam	1	dtc5	Blood	ERR357648	ERP001718	10561_2#73	25961941	14.0583	108.277
10561_2_92_Viety1-30_1993	1993	Vietnam	1	ty1-30	Blood	ERR357667	ERP001718	10561_2#92	25961941	14.0583	108.277
10562_2_70_IndMDUST380_2011	2011	India	1	MDUST380	Blood	ERR357825	ERP001718	10562_2#70	25961941	20.5937	78.9629
10593_2_29_Indo76-1406_1976	1976	Indonesia	1	76-1406	Blood	ERR360642	ERP001718	10593_2#29	25961941	-0.789275	113.921
10593_2_29_Indo76-1406_1976	1976	Indonesia	1	76-1406	Blood	ERR360642	ERP001718	10593_2#29	25961941	-0.789275	113.921
